# Distinct mechanisms of CNV formation at the human 15q13.3 locus

**DOI:** 10.64898/2026.03.03.709017

**Authors:** Wolfram Höps, David Porubsky, DongAhn Yoo, Michelle de Groot, Amber den Ouden, Ronny Derks, Kendra Hoekzema, Kornelia Neveling, Alexander Hoischen, Helger G. Yntema, Human Pangenome Reference Consortium (HPRC), Pilar Caro, Alessandro De Falco, Bregje van Bon, Nicola Brunetti-Pierri, Christian P. Schaaf, Evan E. Eichler, Christian Gilissen

## Abstract

Human chromosome 15q13.3 is a hotspot for recurrent pathogenic copy number variants (CNVs) associated with schizophrenia, developmental delay and epilepsy. We generated long-read genome assemblies for 10 patient-parent trios and compared them to 581 population control haplotypes from diverse ancestry where this complex region is fully resolved. We find that both the long (“BP4-BP5”) and short (“*CHRNA7*”) forms of 15q13.3 CNVs arise predominantly by non-allelic homologous recombination (NAHR) whose susceptibility has been promoted by large inversion polymorphisms. While three BP4-BP5 breakpoints cluster in a 2 kbp PRDM9-enriched recombination hotspot, most CNVs are structurally distinct and affect the disease-relevant genes *ARHGAP11B* and *CHRFAM7A* differentially. Population analyses reveal at least 18 distinct structural haplotypes in 15q13.3 and show that the risk for BP4-BP5 CNVs is stratified more than 10-fold depending on ancestry, with 68.4% of Europeans but only 5.1% of East Asians predisposed, establishing inversion polymorphisms as major determinants of population-specific recurrent CNV susceptibility. Comparison to six ape species indicates that the duplication architecture promoting instability expanded recently and is largely human-specific.
