## Supplementary Data 1 for "Distinct mechanisms of CNV formation at the human 15q13.3 locus"

### Sheet: Tabellenblatt1
Supplementary Data 1. Phenotypic characteristics of patients and parents
Trio	Sample	Phenotype description
T1	Index (M)	Disharmonic intelligence profile (HP:0033692), Impaired visual spatial processing (HP:0033689), Normal cognitive development (HP:0011800), Motor delay (HP:0001270)
T1	Father	No phenotypes
T1	Mother	No phenotypes
T2	Index (M)	Delayed speech development (HP:0000750), Speech therapy (HP:0031613), Difficulty social interactions (HP:0000735), Hypermetropia (HP:0000540), Strabismus (HP:0000486)
T2	Father
T2	Mother
T3	Index (F)	Borderline intellectual disability (HP:0006889), Cerebellar ataxia (HP:0001251), Behavioral abnormality (HP:0000708), Requires special education (HP:0001479), Hypermetropia: HP:0000540
T3	Father
T3	Mother
T4	Index (F)	Increased birth weight (HP:0001513), Delayed gross motor development (HP:0002194), Delayed walking (HP:0001270), Requires special education (HP:0001479), Speech therapy (HP:0031613), No behavioral abnormalities (HP:0031780), Overweight (HP:0001513)
T4	Father
T4	Mother
T5	Index (F)	Stubbornness (HP:0000737), Temper tantrums (HP:0000739), Aggression (HP:0000718), Oppositional defiant behavior (HP:0000725), Compulsive behavior (HP:0000722), Anxiety (HP:0000739), Social withdrawal (HP:0000736), Difficulty adapting to changes in routine (HP:0000750), Increased fear response (HP:0025232), Self-injurious behavior (HP:0100716), Abnormal temperature regulation (HP:0002045), Hypoton…
T5	Father
T5	Mother	Impaired balance (HP:0002138), Clumsiness (HP:0002312), Abnormal temperature regulation (HP:0002045), Heat intolerance (HP:0002046), Cold intolerance (HP:0002047), Pruritus (HP:0000989), Temperature sensitivity (HP:0011106), Pineal gland cyst (HP:0012683), Syncope (HP:0001279)
T6	Index (M)	Global developmental delay (HP:0001263), Delayed speech development (HP:0000750), Behavioral abnormality (HP:0000708)
T6	Father
T6	Mother	Requires special education (HP:0001479)
T7	Index (M)	Mild intellectual disability (HP:0001256), Delayed walking (HP:0001270), Difficulty social interactions (HP:0000735), No autistic behavior (HP:0033698), Borderline intellectual disability (HP:0006889), Impaired memory (HP:0002354), Impaired cognitive processing speed (HP:0033695)
T7	Father
T7	Mother
T8	Index (M)	Intellectual disability (HP:0001249), Microcephaly (HP:0000252), Delayed speech and language development (HP:0002463), Alternating exotropia (HP:0000577), Low frustration tolerance (HP:0012009), Aggressive outbursts (HP:0000708), Arched eyebrows (HP:0002553), Synophrys (HP:0010729), Prominent columella (HP:0009938), Bulbous nasal tip (HP:0000414), Triangular face (HP:0000325), Pointed chin (HP:00…
T8	Father	No Intellectual disability. No Delayed speech and language development.
T8	Mother	No Intellectual disability. No Delayed speech and language development.
T9	Index (M)	Developmental delay (HP:0001263), Intellectual disability (HP:0001249), Seizure (HP:0001250), Feeding difficulties (HP:0011968), Cleft larynx (HP:0008722), Cleft palate (HP:0000175), Tracheomalacia (HP:0002779), Atrial septal defect (HP:0001631), Scoliosis (HP:0002650), Foot deformity (HP:0001761), Delayed gross motor development (HP:0002194), Decreased muscle strength (HP:0001324), Dysarthria (H…
T9	Father	Developmental delay (HP:0001263), Intellectual disability (HP:0001249), Delayed gross motor development (HP:0002194), Delayed fine motor development (HP:0010862), Learning disability (HP:0001328), Limited auditory processing (HP:0031996), Rotational scoliosis (HP:0008458), Compulsivity (HP:0031581), Anxiety (HP:0000739), Difficulty adapting to changes (HP:0012759), Stubborn behavior (HP:0000735),…
T9	Mother	Rotational scoliosis (HP:0008458), Menstrual irregularity (HP:0000858), Uterine fibroids (HP:0000138), Amenorrhea (HP:0000141)
T10	Index (M)	Oppositional defiant behavior (HP:0000725), Compulsive behavior (HP:0000722), Anxiety (HP:0000739), Social withdrawal (HP:0000736), Difficulty adapting to changes in routine (HP:0000750), Increased fear response (HP:0025232), Delayed gross motor development (HP:0002194), Impaired fine motor skills (HP:0010817), Hearing impairment (HP:0000365), Autistic behavior (HP:0000729), Delayed speech and la…
T10	Father
T10	Mother	Anxiety (HP:0000739)
