## Supplementary Data 2 for "Distinct mechanisms of CNV formation at the human 15q13.3 locus"

### Sheet: HiFi sequencing
Supplementary Data 2. Sample overview and sequencing statistics
Trio	Sample	Coverage (X)	HiFi basepairs	Median readlength	CNVs
T1	Index (M)	28.73	94,776,312,576	17557	Del BP4-BP5 (de nov​​o, Paternal)
T1	Father	29.71	98,027,000,561	17232
T1	Mother	33.71	111,196,799,943	18410
T2	Index (M)	25.69	84,741,257,411	16162	Del BP4-BP5 (de novo, Paternal)
T2	Father	27.47	90,627,841,873	16841
T2	Mother	31.48	103,850,043,915	17006
T3	Index (F)	26.24	86,549,852,723	16970	Del BP4-BP5 (de novo, Maternal)
T3	Father	32.16	106,109,385,807	17581
T3	Mother	27.62	91,106,460,344	16048
T4	Index (F)	46.26	152,618,974,981	15614	Dup BP4-BP5 (de novo, Maternal)
T4	Father	25.05	82,631,630,620	14841
T4	Mother	23.28	76,797,124,702	15286
T5	Index (F)	27.41	90,412,371,389	15256	Del BP4-BP5 (inherited, Maternal)
T5	Father	25.05	82,630,885,530	15776
T5	Mother	23.68	78,130,357,912	16049	Del BP4-BP5
T6	Index (M)	34.4	113,472,443,127	15610	Del BP4-BP5 (Inherited, Maternal)
T6	Father	34.9	115,237,862,647	16056
T6	Mother	2026-01-31	102,745,844,138	18364	Del BP4-BP5
T7	Index (M)	30.52	100,672,556,132	17408	Del CHRNA7 (de novo, Maternal)
T7	Father	27.61	91,075,484,114	15488
T7	Mother	28.69	94,640,025,651	16847
T8	Index (M)	28.57	94,246,194,977	17950	Dup CHRNA7 (Inherited, Paternal)
T8	Father	27.1	89,387,598,265	17368	Dup CHRNA7
T8	Mother	35.89	118,384,438,340	19190	Dup CHRNA7
T9	Index (M)	32.32	106,621,596,386	17231	Dup CHRNA7 (Inherited, Paternal)
T9	Father	29.77	98,217,062,691	16452	Dup CHRNA7
T9	Mother	30.34	100,097,379,515	18638
T10	Index (M)	22.61	74,574,691,265	19203	Dup CHRNA7 (Inherited, Maternal)
T10	Father	28.62	94,411,613,342	15644
T10	Mother	33.95	111,987,185,468	14384	Dup CHRNA7

### Sheet: Ultra-long Oxford Nanopore Sequ
Trio	Sample	Coverage	Coverage_X_100kbp	DNA	Read length N50	CNVs
T2	Father	32.26	2026-05-13	ultra HMW	>75 kbp	Parent of de novo BP4-BP5 del
T7	Index	34.56	18.23	ultra HMW	>100 kbp	CHRNA7 del
T7	Mother	2026-10-09	3.79	ultra HMW	>70 kbp	Parent of de novo CHRNA7 del
