## Supplementary Data 13 for "Distinct mechanisms of CNV formation at the human 15q13.3 locus"

### Sheet: Sheet1
Supplementary Data 13. Run statistics of Optical Genome Mapping data created for 8 samples
Trio Member	Data collected (Gb)	N50 >=150 kbp (Mbp) >0.220	N50 >= 20kbp (Mbp) >0.130	Avg label density (per 100kbp) 15,5 +/- 10% (13,95-17,05)	Avg. map rate % (70-95%)	effective coverage(X)	Avg PLV	Avg NLV
T6 - Index	804	302 kbp	244 kbp	16.01	0.85	221.33 X	0.058	0.116
T6 - Mother	801	398 kbp	307 kbp	18.14	0.636	164.98 X	0.052	0.122
T6 - Father	801	287 kbp	224 kbp	15.3	0.789	204.64 X	0.053	0.137
T7 - Index	817	274 kbp	227 kbp	14.53	0.897	237.29 X	0.046	0.128
T7 - Mother	823	303 kbp	249 kbp	14.97	0.931	248.14 X	0.051	0.11
T9 - Index	819	268 kbp	240 kbp	14.7	0.92	244.16 X	0.041	0.121
T9 - Father	803	320 kbp	293 kbp	14.84	0.92	239.17 X	0.05	0.125
T10 - Father	806	282 kbp	214 kbp	14.78	0.752	196.08 X	0.049	0.169
