## Supplementary Data 14 for "Distinct mechanisms of CNV formation at the human 15q13.3 locus"

### Sheet: Tabellenblatt1
Supplementary Data 14. Summary of duplicons used in phylogenetic tree analysis
Duplicon	Consensus length	Multiple sequence alignment length used in tree	Gene content	Coordinates (in T2T-CHM13)
ARHGAP11	25540	25630	ARHGAP11A/B	chr15:28411283-28436746, chr15:30403982-30429406
CHRNA7-LCR	103951	79756	OTUD7A	chr15:28472200-28575382, chr15:29412001-29521613
FAM7A	31573	31486	n/a	chr15:27893786-27925023, chr15:28171078-28188449, chr15:28364307-28395471, chr15:30212329-30233082
GOLGA8	20945	11993	GOLGA8	chr15:27872949-27893785, chr15:27925024-27945133, chr15:28188450-28209267, chr15:28343495-28364306, chr15:28395472-28411283, chr15:30181463-30201569, chr15:30233083-30253918, chr15:30388185-30403982
SDα	239225	49771	n/a	chr15:27945134-28171077, chr15:29947362-30181462
SDβ	93480	93834	n/a	chr15:28229725-28323076, chr15:30274365-30367780
SDβ flanks	20510	20569	n/a	chr15:28209268-28229706, chr15:28323095-28343494, chr15:30253919-30274346, chr15:30367799-30388184
